# Sequence architecture of RNA reveals key molecular signatures driving RNA phase separation

**DOI:** 10.64898/2026.10.23.761066

**Authors:** Sonali Chatterjee, Ranjit Prasad Bahadur

## Abstract

Biomolecular condensates are dynamic membraneless assemblies that organize various cellular processes through liquid–liquid phase separation (LLPS). RNA is an active regulator of biomolecular condensates and influence their formation through sequence-encoded features. Despite its established role in condensate formation, no computational framework exists to identify underlying signatures to predict LLPS-associated RNAs. We develop an interpretable hybrid framework to distinguish reviewed, experimentally supported LLPS-associated RNAs from background RNAs. We uncover biologically meaningful sequence properties associated with condensate participation. Each RNA is represented by 167 handcrafted descriptors capturing composition, k-mer usage, sequence complexity, repeat organization and dinucleotide autocorrelation together with 640-dimensional contextual embeddings from RNA-FM. These representations are integrated through cross-validated stacking with neural-network meta-learner. The framework achieves an AUC-ROC of 0.935, AUC-PR of 0.944 and MCC of 0.782. Feature statistics, ablation analysis and SHAP interpretation reveal a distributed sequence architecture dominated by altered local k-mer usage with additional contributions from low-complexity burden, repeat-associated organization and long-range dinucleotide pattern. Biological case studies including MALAT1 and TMPO-AS1 further connect these patterns with experimentally characterized modes of multivalent RNA–protein assembly. Together, the results show how interpretable machine learning can move beyond prediction to identify sequence features that generate mechanistic hypotheses for RNA-mediated condensation.
