## Supplementary Table S3 for "Sequence architecture of RNA reveals key molecular signatures driving RNA phase separation"

### Sheet: README
Supplementary Table S3	Statistical comparison of all 167 retained handcrafted RNA descriptors
Dataset	training set
Training class counts	LLPS− = 390; LLPS+ = 342
Statistical test	Two-sided Mann–Whitney U test comparing LLPS− vs LLPS+ distributions
Multiple testing correction	Benjamini–Hochberg FDR across all 167 retained handcrafted descriptors
Effect size	Rank-biserial correlation / Cliff's delta; positive values indicate higher feature values in LLPS+
Effect-size threshold	|effect size| ≥ 0.147 used as the non-negligible effect threshold

### Sheet: S4_All_167_Features
Supplementary Table S3. Statistical comparison of all 167 retained handcrafted RNA descriptors
training set: LLPS− = 390; LLPS+ = 342. Effect size is positive when higher in LLPS+ and negative when higher in LLPS−.
Feature family	Feature	N LLPS−	N LLPS+	Median LLPS−	Median LLPS+	Mean LLPS−	Mean LLPS+	SD LLPS−	SD LLPS+	Mann–Whitney U	p-value	q-value BH FDR	Effect size	|Effect size|	Direction	Effect magnitude	Significant q<0.05	Pass q<0.05 and |effect|≥0.147
Composition / k-mer	CUA	390	342	0.0197251	0.0156037	0.0200346	0.0125078	0.00596293	0.0097294	99331	2.31566e-30	3.86715e-28	-0.489444	0.489444	higher in LLPS−	large	Yes	Yes
Composition / k-mer	UAA	390	342	0.0209919	0.0133169	0.0218225	0.0147575	0.00748445	0.0154144	97689.5	1.50188e-27	1.25407e-25	-0.46483	0.46483	higher in LLPS−	medium	Yes	Yes
Composition / k-mer	ACU	390	342	0.0145773	0.01101	0.0151597	0.00939076	0.00582195	0.00826827	97421.5	3.99786e-27	2.22548e-25	-0.460811	0.460811	higher in LLPS−	medium	Yes	Yes
Composition / k-mer	UA	390	342	0.0735516	0.0636016	0.074471	0.0586431	0.0126334	0.0472216	92880	4.33111e-20	1.80824e-18	-0.392713	0.392713	higher in LLPS−	medium	Yes	Yes
Composition / k-mer	AUA	390	342	0.0191976	0.0149922	0.0198995	0.0148754	0.0070486	0.0150792	92608	9.90812e-20	3.30931e-18	-0.388634	0.388634	higher in LLPS−	medium	Yes	Yes
Composition / k-mer	AGA	390	342	0.0235434	0.0164313	0.0245233	0.0199574	0.009772	0.0290467	91156	9.5009e-18	2.64442e-16	-0.366862	0.366862	higher in LLPS−	medium	Yes	Yes
Composition / k-mer	UAC	390	342	0.0166648	0.0136286	0.0170549	0.012194	0.00556318	0.0114123	90957.5	1.69056e-17	4.0332e-16	-0.363885	0.363885	higher in LLPS−	medium	Yes	Yes
Composition / k-mer	AAG	390	342	0.0228036	0.015571	0.0236101	0.0198915	0.00954872	0.027781	90907	2.0269e-17	4.23116e-16	-0.363128	0.363128	higher in LLPS−	medium	Yes	Yes
Composition / k-mer	UCA	390	342	0.0115417	0.00895143	0.011704	0.00854782	0.00432802	0.00887353	90199	1.59821e-16	2.96556e-15	-0.352512	0.352512	higher in LLPS−	medium	Yes	Yes
Composition / k-mer	CU	390	342	0.0611367	0.0538143	0.0628102	0.0462919	0.015736	0.0375235	89871	4.36611e-16	6.62855e-15	-0.347593	0.347593	higher in LLPS−	medium	Yes	Yes
Composition / k-mer	AAU	390	342	0.015193	0.0115509	0.0160414	0.0122755	0.00623063	0.0141803	89869	4.18332e-16	6.62855e-15	-0.347563	0.347563	higher in LLPS−	medium	Yes	Yes
Composition / k-mer	ACG	390	342	0.0199008	0.0166378	0.0200026	0.0161322	0.00661791	0.0193842	89805.5	5.22159e-16	7.26671e-15	-0.346611	0.346611	higher in LLPS−	medium	Yes	Yes
Composition / k-mer	AAC	390	342	0.0202502	0.0144932	0.0207662	0.0156779	0.0100835	0.0216362	89679.5	7.43639e-16	9.5529e-15	-0.344722	0.344722	higher in LLPS−	medium	Yes	Yes
Homopolymer / run	A_run_count_ge4_per100nt	390	342	0.659091	0.392565	0.69624	0.614615	0.456163	1.34585	88782.5	7.84671e-15	9.36001e-14	-0.331272	0.331272	higher in LLPS−	medium	Yes	Yes
Composition / k-mer	amino_content	390	342	0.510556	0.489593	0.509031	0.461871	0.0301006	0.166642	86811	1.79972e-12	2.00369e-11	-0.301709	0.301709	higher in LLPS−	small	Yes	Yes
Composition / k-mer	AU	390	342	0.0539819	0.0473467	0.0545546	0.0424851	0.0107448	0.0277369	86769	1.94813e-12	2.03336e-11	-0.30108	0.30108	higher in LLPS−	small	Yes	Yes
Composition / k-mer	UAU	390	342	0.0142093	0.0121599	0.0150727	0.0108078	0.00680133	0.00913314	86079	1.0349e-11	1.01664e-10	-0.290733	0.290733	higher in LLPS−	small	Yes	Yes
Composition / k-mer	GA	390	342	0.0712515	0.0613985	0.0721383	0.0634827	0.016078	0.0541705	85962.5	1.43192e-11	1.32851e-10	-0.288986	0.288986	higher in LLPS−	small	Yes	Yes
Composition / k-mer	GAU	390	342	0.012087	0.00969765	0.0124962	0.0101394	0.00473353	0.0130386	85755.5	2.25714e-11	1.98391e-10	-0.285882	0.285882	higher in LLPS−	small	Yes	Yes
Composition / k-mer	ACA	390	342	0.0133556	0.00903948	0.0139666	0.0141097	0.00759967	0.0317989	85279.5	6.79169e-11	5.67106e-10	-0.278745	0.278745	higher in LLPS−	small	Yes	Yes
Composition / k-mer	UUA	390	342	0.018421	0.0161143	0.0195109	0.0151513	0.00773873	0.01778	85109	1.03991e-10	8.26972e-10	-0.276188	0.276188	higher in LLPS−	small	Yes	Yes
Composition / k-mer	CGA	390	342	0.0202504	0.0181486	0.0207616	0.0180802	0.00628017	0.0212589	84932	1.58321e-10	1.2018e-09	-0.273534	0.273534	higher in LLPS−	small	Yes	Yes
Composition / k-mer	CUC	390	342	0.0185636	0.0158758	0.0200279	0.0158153	0.0111314	0.0268399	84853.5	1.85413e-10	1.34626e-09	-0.272357	0.272357	higher in LLPS−	small	Yes	Yes
Motif clustering / density	UAU_density	390	342	0.0139375	0.0103611	0.0152382	0.0146452	0.00861428	0.0308927	84679	2.72323e-10	1.89492e-09	-0.269741	0.269741	higher in LLPS−	small	Yes	Yes
Composition / k-mer	ACC	390	342	0.018347	0.014953	0.0199792	0.0152519	0.010986	0.0146265	84129	9.56069e-10	6.38654e-09	-0.261493	0.261493	higher in LLPS−	small	Yes	Yes
Composition / k-mer	UCU	390	342	0.0154448	0.0135738	0.0168742	0.0136685	0.0108124	0.0188669	83625	2.81277e-09	1.80666e-08	-0.253936	0.253936	higher in LLPS−	small	Yes	Yes
Low-complexity	entropy_1mer	390	342	1.97648	1.96773	1.97021	1.69871	0.0263472	0.56518	83544	3.53403e-09	2.1078e-08	-0.252722	0.252722	higher in LLPS−	small	Yes	Yes
Composition / k-mer	AUG	390	342	0.00543686	0.00321202	0.00629467	0.00540172	0.00442531	0.00827573	83497.5	3.48884e-09	2.1078e-08	-0.252024	0.252024	higher in LLPS−	small	Yes	Yes
Composition / k-mer	CAU	390	342	0.0105858	0.0093125	0.0109401	0.00902769	0.00462376	0.0101138	83402	4.49161e-09	2.58655e-08	-0.250592	0.250592	higher in LLPS−	small	Yes	Yes
Composition / k-mer	AUC	390	342	0.0154413	0.0136462	0.0154856	0.0124978	0.0048654	0.0132374	83333.5	5.28364e-09	2.94123e-08	-0.249565	0.249565	higher in LLPS−	small	Yes	Yes
Composition / k-mer	A	390	342	0.288257	0.258248	0.286836	0.262915	0.0465736	0.162902	83141.5	8.22283e-09	4.42972e-08	-0.246686	0.246686	higher in LLPS−	small	Yes	Yes
Composition / k-mer	CUG	390	342	0.00520441	0.00293863	0.00691026	0.00544038	0.00673845	0.00753657	83029	9.16311e-09	4.782e-08	-0.244999	0.244999	higher in LLPS−	small	Yes	Yes
Composition / k-mer	CUU	390	342	0.0152993	0.0131304	0.0158928	0.0128373	0.00641674	0.0149546	82817.5	1.53266e-08	7.75618e-08	-0.241828	0.241828	higher in LLPS−	small	Yes	Yes
Composition / k-mer	CGG	390	342	0.0198202	0.0169083	0.0206514	0.0164021	0.0075915	0.0159771	82651	2.16118e-08	1.06152e-07	-0.239331	0.239331	higher in LLPS−	small	Yes	Yes
Composition / k-mer	GCU	390	342	0.0108211	0.00981564	0.0114699	0.00853664	0.00643092	0.0071944	82491.5	2.94908e-08	1.40713e-07	-0.23694	0.23694	higher in LLPS−	small	Yes	Yes
Composition / k-mer	AUU	390	342	0.0124652	0.0104844	0.0129171	0.0100817	0.00537728	0.0104732	82443	3.2453e-08	1.50546e-07	-0.236212	0.236212	higher in LLPS−	small	Yes	Yes
Composition / k-mer	GGA	390	342	0.0185349	0.0157497	0.0195702	0.0194797	0.00731191	0.02833	82372	3.80774e-08	1.71863e-07	-0.235148	0.235148	higher in LLPS−	small	Yes	Yes
Low-complexity	low_complexity_burden_unique12	390	342	0.00748021	0.0151996	0.0127303	0.175505	0.0196997	0.358121	51234	5.76542e-08	2.53375e-07	0.231759	0.231759	higher in LLPS+	small	Yes	Yes
DACC descriptors	dacc_40	390	342	0.0052645	-0.000587949	0.00662435	0.00813331	0.0147945	0.0636706	81951	8.96579e-08	3.77283e-07	-0.228835	0.228835	higher in LLPS−	small	Yes	Yes
Composition / k-mer	GUA	390	342	0.0144921	0.0133967	0.0150743	0.0163298	0.00525894	0.0398254	81926	9.03671e-08	3.77283e-07	-0.22846	0.22846	higher in LLPS−	small	Yes	Yes
Motif clustering / density	UAC_cluster_max30	390	342	2	2	2.26154	1.71637	0.883035	1.36083	80984	1.90838e-07	7.77315e-07	-0.214335	0.214335	higher in LLPS−	small	Yes	Yes
DACC descriptors	dacc_57	390	342	-0.00704348	-0.00487583	-0.00666828	-0.00542934	0.00631482	0.0256479	51912	2.25111e-07	8.95084e-07	0.221592	0.221592	higher in LLPS+	small	Yes	Yes
Composition / k-mer	UAG	390	342	0.0204476	0.0178303	0.0205829	0.0213009	0.00826015	0.0426686	81120.5	4.17852e-07	1.62282e-06	-0.216382	0.216382	higher in LLPS−	small	Yes	Yes
Composition / k-mer	UGA	390	342	0.00600427	0.00313232	0.00729074	0.00620202	0.00619131	0.00914109	80832.5	6.57493e-07	2.49548e-06	-0.212063	0.212063	higher in LLPS−	small	Yes	Yes
DACC descriptors	dacc_20	390	342	-6.27257e-05	3.24899e-05	-7.45184e-05	0.000225146	0.000425988	0.00130278	53112	1.96701e-06	7.29978e-06	0.203599	0.203599	higher in LLPS+	small	Yes	Yes
Tandem / repeat	tandem_repeat_max_repeat_count_m3	390	342	3	3	2.08462	15.0673	2.0509	87.2894	53847	2.10606e-06	7.64592e-06	0.192578	0.192578	higher in LLPS+	small	Yes	Yes
DACC descriptors	dacc_62	390	342	0.00138381	-0.00108214	0.00099392	0.000415381	0.00618129	0.01403	79774	4.56794e-06	1.62308e-05	-0.196191	0.196191	higher in LLPS−	small	Yes	Yes
Composition / k-mer	AU_skew	390	342	0.0391607	0	0.0421366	-0.0143248	0.1139	0.406616	79627.5	5.82652e-06	1.94606e-05	-0.193995	0.193995	higher in LLPS−	small	Yes	Yes
Composition / k-mer	AGU	390	342	0.0149409	0.0126627	0.0158377	0.0180744	0.00657038	0.0416347	79620.5	5.77571e-06	1.94606e-05	-0.19389	0.19389	higher in LLPS−	small	Yes	Yes
Motif clustering / density	CUG_density	390	342	0.020823	0.0189925	0.021473	0.0186251	0.00930653	0.0279546	79612.5	5.80782e-06	1.94606e-05	-0.19377	0.19377	higher in LLPS−	small	Yes	Yes
Composition / k-mer	CAA	390	342	0.0134117	0.010285	0.0134822	0.0123241	0.00647302	0.0175387	79387	8.42918e-06	2.76014e-05	-0.190388	0.190388	higher in LLPS−	small	Yes	Yes
DACC descriptors	dacc_39	390	342	-0.0115326	-0.00727545	-0.0120945	-0.00248961	0.0167237	0.0493358	53990	8.61591e-06	2.76703e-05	0.190433	0.190433	higher in LLPS+	small	Yes	Yes
Composition / k-mer	UGC	390	342	0.00468384	0.00394668	0.00594043	0.00531106	0.00653224	0.00812022	79297.5	9.30858e-06	2.93308e-05	-0.189046	0.189046	higher in LLPS−	small	Yes	Yes
Low-complexity	entropy_2mer	390	342	3.89413	3.87985	3.8846	3.2392	0.0590836	1.1949	79173	1.22409e-05	3.7856e-05	-0.187179	0.187179	higher in LLPS−	small	Yes	Yes
Composition / k-mer	UUC	390	342	0.0149526	0.0128441	0.0158064	0.0130873	0.00836283	0.0132769	78750.5	2.31087e-05	7.01664e-05	-0.180844	0.180844	higher in LLPS−	small	Yes	Yes
Composition / k-mer	CAG	390	342	0.00883327	0.00711913	0.00873813	0.00917735	0.00429656	0.016486	78632	2.78972e-05	8.31934e-05	-0.179067	0.179067	higher in LLPS−	small	Yes	Yes
Composition / k-mer	UCC	390	342	0.0172157	0.0158243	0.0174478	0.0149001	0.00621997	0.0154815	78614	2.891e-05	8.47012e-05	-0.178797	0.178797	higher in LLPS−	small	Yes	Yes
Composition / k-mer	UC	390	342	0.0667435	0.0639173	0.0674845	0.0555735	0.0191668	0.0460515	78203.5	5.43841e-05	0.000156589	-0.172642	0.172642	higher in LLPS−	small	Yes	Yes
DACC descriptors	dacc_8	390	342	-0.000850268	-4.07796e-06	-0.000784602	-0.00103981	0.00162532	0.00502334	55209	5.76778e-05	0.000163258	0.172155	0.172155	higher in LLPS+	small	Yes	Yes
Tandem / repeat	tandem_repeat_regions_m3	390	342	1	1	1.37179	4.11696	2.06768	6.94581	55806.5	7.02664e-05	0.000195575	0.163195	0.163195	higher in LLPS+	small	Yes	Yes
DACC descriptors	dacc_21	390	342	-0.00155804	-0.00148767	-0.00164647	-0.000976081	0.000813675	0.00209109	55462	8.37254e-05	0.000229215	0.168361	0.168361	higher in LLPS+	small	Yes	Yes
Composition / k-mer	CCG	390	342	0.0184502	0.0166667	0.0183392	0.0158962	0.00677872	0.0154955	77770	0.000102018	0.000274791	-0.166142	0.166142	higher in LLPS−	small	Yes	Yes
DACC descriptors	dacc_48	390	342	0.0480336	0	0.0605618	0.0111138	0.131476	0.856359	77739	0.000108457	0.000285045	-0.165677	0.165677	higher in LLPS−	small	Yes	Yes
DACC descriptors	dacc_29	390	342	-0.0120789	-0.0104404	-0.0122907	-0.00690672	0.00725082	0.02995	55646	0.000109239	0.000285045	0.165602	0.165602	higher in LLPS+	small	Yes	Yes
DACC descriptors	dacc_18	390	342	-0.00010212	-1.7816e-05	-0.00014651	4.12615e-05	0.000390138	0.00120662	55877	0.000151812	0.000390041	0.162138	0.162138	higher in LLPS+	small	Yes	Yes
DACC descriptors	dacc_63	390	342	-0.0133926	-0.0101549	-0.0124403	-0.00854354	0.00792939	0.0139558	56250	0.000254782	0.000644675	0.156545	0.156545	higher in LLPS+	small	Yes	Yes
DACC descriptors	dacc_7	390	342	0.00590926	0.0057497	0.00607481	0.00447899	0.00208902	0.00498107	76791	0.000402191	0.00100248	-0.151462	0.151462	higher in LLPS−	small	Yes	Yes
Composition / k-mer	AG	390	342	0.0712379	0.0659842	0.0714488	0.0698052	0.0185326	0.0584453	76698.5	0.000453229	0.00111308	-0.150075	0.150075	higher in LLPS−	small	Yes	Yes
DACC descriptors	dacc_65	390	342	-0.00829481	-0.0112158	-0.00989457	-0.020243	0.0143633	0.0578289	76663	0.000476068	0.00115222	-0.149543	0.149543	higher in LLPS−	small	Yes	Yes
Composition / k-mer	CA	390	342	0.0472875	0.0424453	0.0483995	0.0450747	0.0170152	0.0442852	76333	0.000725232	0.0017302	-0.144594	0.144594	higher in LLPS−	negligible	Yes	No
DACC descriptors	dacc_22	390	342	0.00025288	0	0.000288442	0.000129365	0.000710544	0.00163405	76154	0.000914882	0.00215191	-0.14191	0.14191	higher in LLPS−	negligible	Yes	No
DACC descriptors	dacc_50	390	342	0.000162236	-5.65435e-05	0.000138552	0.000165814	0.000962005	0.00308521	76028	0.00107044	0.00248283	-0.140021	0.140021	higher in LLPS−	negligible	Yes	No
DACC descriptors	dacc_17	390	342	0.000351952	0.000192597	0.000384859	0.000110227	0.000612454	0.00145197	75923	0.00121837	0.00278724	-0.138447	0.138447	higher in LLPS−	negligible	Yes	No
Composition / k-mer	GC_skew	390	342	0.0140589	0.0387527	0.0135829	0.104221	0.0984669	0.30476	57698	0.00162948	0.00367734	0.134833	0.134833	higher in LLPS+	negligible	Yes	No
DACC descriptors	dacc_10	390	342	-0.00139587	0.00435237	-0.00210482	-0.00107587	0.0205805	0.054812	57745	0.00172651	0.00384436	0.134128	0.134128	higher in LLPS+	negligible	Yes	No
Motif clustering / density	AU_cluster_max30	390	342	6	6	6.10769	5.36257	1.66738	4.15147	75432	0.00198567	0.00436324	-0.131084	0.131084	higher in LLPS−	negligible	Yes	No
Motif clustering / density	CUG_cluster_max30	390	342	3	3	3.1359	2.63743	1.03387	2.15052	75175.5	0.00237052	0.00514125	-0.127238	0.127238	higher in LLPS−	negligible	Yes	No
DACC descriptors	dacc_5	390	342	0.000737929	0.000706667	0.000892037	0.00029454	0.000758373	0.0018002	75310	0.00252957	0.00541588	-0.129255	0.129255	higher in LLPS−	negligible	Yes	No
DACC descriptors	dacc_69	390	342	-0.0167998	0	-0.0215252	-0.0129002	0.0489075	0.109117	58133	0.00271958	0.00574898	0.12831	0.12831	higher in LLPS+	negligible	Yes	No
DACC descriptors	dacc_25	390	342	0.00216225	0.00146474	0.00221866	0.000900395	0.00271756	0.00805521	75210	0.00283811	0.00592456	-0.127755	0.127755	higher in LLPS−	negligible	Yes	No
DACC descriptors	dacc_52	390	342	0.000262	5.23853e-32	0.000301952	0.000470814	0.000797475	0.00340675	75143	0.0030637	0.00631651	-0.126751	0.126751	higher in LLPS−	negligible	Yes	No
Composition / k-mer	AGG	390	342	0.0163639	0.0155679	0.0166362	0.0185771	0.00773863	0.0257506	75119.5	0.00311681	0.00634766	-0.126398	0.126398	higher in LLPS−	negligible	Yes	No
Homopolymer / run	C_run_max	390	342	4	4	4.46154	3.66959	1.75118	2.25998	74886	0.00348772	0.00701746	-0.122897	0.122897	higher in LLPS−	negligible	Yes	No
Composition / k-mer	AGC	390	342	0.0141305	0.013225	0.0143481	0.0133641	0.00460585	0.0136286	74912.5	0.00393875	0.00783062	-0.123294	0.123294	higher in LLPS−	negligible	Yes	No
Tandem / repeat	tandem_repeat_max_repeat_count_m2	390	342	3	4	3.89744	22.7456	3.12708	130.485	58810	0.00458764	0.00901336	0.118159	0.118159	higher in LLPS+	negligible	Yes	No
Composition / k-mer	UGU	390	342	0.00430427	0.00331013	0.00540235	0.00652254	0.00528611	0.0139351	74703	0.00475705	0.00923753	-0.120153	0.120153	higher in LLPS−	negligible	Yes	No
Tandem / repeat	tandem_repeat_density_m1	390	342	0.195092	0.209214	0.194259	0.260578	0.0393669	0.249275	59001	0.00706224	0.0135563	0.115295	0.115295	higher in LLPS+	negligible	Yes	No
Composition / k-mer	G	390	342	0.22624	0.233751	0.22729	0.252139	0.0374988	0.136304	59085.5	0.00771965	0.0146498	0.114028	0.114028	higher in LLPS+	negligible	Yes	No
DACC descriptors	dacc_42	390	342	-0.00933181	0	-0.0110932	-0.0240061	0.0578333	0.186739	59121	0.00801044	0.0150308	0.113495	0.113495	higher in LLPS+	negligible	Yes	No
Composition / k-mer	GCC	390	342	0.0135971	0.0130539	0.0138776	0.0134953	0.00558586	0.0169993	74210.5	0.00834592	0.0154863	-0.112768	0.112768	higher in LLPS−	negligible	Yes	No
Other derived	lambda_1	390	342	0.168319	0.170251	0.169948	0.1673	0.014994	0.0624358	59189	0.00859376	0.015771	0.112476	0.112476	higher in LLPS+	negligible	Yes	No
DACC descriptors	dacc_30	390	342	-0.00377877	-0.00287503	-0.00389472	-0.00239217	0.00469318	0.0332792	59269	0.00932842	0.0169331	0.111276	0.111276	higher in LLPS+	negligible	Yes	No
DACC descriptors	dacc_59	390	342	-0.00638711	-0.00598703	-0.00632938	1.79292e-05	0.00658681	0.0426126	59451	0.0112122	0.0201338	0.108547	0.108547	higher in LLPS+	negligible	Yes	No
Motif clustering / density	UAU_cluster_max30	390	342	3	2.5	3.06923	3.51754	1.73807	4.05439	73612	0.0141131	0.0250733	-0.103794	0.103794	higher in LLPS−	negligible	Yes	No
Composition / k-mer	UGG	390	342	0.00550216	0.00409008	0.0065224	0.0129596	0.00543778	0.0358323	73618.5	0.014906	0.0262032	-0.103891	0.103891	higher in LLPS−	negligible	Yes	No
Tandem / repeat	tandem_repeat_density_m3	390	342	0.00503217	0.00715817	0.00925674	0.0959909	0.016639	0.276272	60066	0.016529	0.0287535	0.0993252	0.0993252	higher in LLPS+	negligible	Yes	No
DACC descriptors	dacc_27	390	342	0.00103678	0.00181611	0.00106518	0.00151006	0.00237666	0.00702624	59926	0.0178099	0.0306625	0.101425	0.101425	higher in LLPS+	negligible	Yes	No
DACC descriptors	dacc_54	390	342	-0.000250744	0.000344916	-0.00010923	-0.000660218	0.00295997	0.00819617	60157	0.0221017	0.0376631	0.0979607	0.0979607	higher in LLPS+	negligible	Yes	No
DACC descriptors	dacc_16	390	342	0.00169883	0.00118666	0.00188169	-0.00702673	0.00753832	0.0366586	73158	0.0234579	0.0395704	-0.0969861	0.0969861	higher in LLPS−	negligible	Yes	No
Homopolymer / run	A_run_count_ge4	390	342	7	5	11.1103	22.5175	12.6013	36.5364	73095.5	0.0241975	0.0404098	-0.0960489	0.0960489	higher in LLPS−	negligible	Yes	No
DACC descriptors	dacc_45	390	342	0.725778	0.76127	0.758401	0.883896	0.221965	0.893749	60344	0.0262057	0.0429053	0.0951567	0.0951567	higher in LLPS+	negligible	Yes	No
Homopolymer / run	A_run_max	390	342	5	5	5.94359	22.2719	2.49769	203.714	72990.5	0.0260747	0.0429053	-0.0944744	0.0944744	higher in LLPS−	negligible	Yes	No
DACC descriptors	dacc_36	390	342	-0.000921205	0.000744316	-0.000472786	-0.00467648	0.00981817	0.0511268	60485	0.0297238	0.048193	0.0930424	0.0930424	higher in LLPS+	negligible	Yes	No
DACC descriptors	dacc_1	390	342	-0.000188977	-0.000100092	-0.000187999	-0.000384231	0.000322277	0.00124029	60695	0.0357172	0.0573537	0.0898935	0.0898935	higher in LLPS+	negligible	No	No
DACC descriptors	dacc_13	390	342	0.0197078	0.0204653	0.0200726	0.0171472	0.0097507	0.0362611	72455	0.0434252	0.0690668	-0.0864447	0.0864447	higher in LLPS−	negligible	No	No
DACC descriptors	dacc_51	390	342	-0.00227267	-0.00239255	-0.0024595	-0.0018099	0.00148276	0.00335041	61060	0.0485804	0.0764435	0.0844205	0.0844205	higher in LLPS+	negligible	No	No
Predicted secondary structure	max_stem_len	390	342	19	19	20.041	18	7.39022	14.3007	72304	0.0489788	0.0764435	-0.0841805	0.0841805	higher in LLPS−	negligible	No	No
Composition / k-mer	UU	390	342	0.0494225	0.0505414	0.0552795	0.052919	0.0240803	0.0493911	72235.5	0.0519511	0.0793236	-0.0831534	0.0831534	higher in LLPS−	negligible	No	No
DACC descriptors	dacc_2	390	342	-0.000143305	-4.7455e-05	-0.000148067	-6.77989e-05	0.000344706	0.00116045	61149	0.0522491	0.0793236	0.0830859	0.0830859	higher in LLPS+	negligible	No	No
Homopolymer / run	U_run_count_ge4_per100nt	390	342	0.471297	0.441574	0.578808	0.72126	0.451686	1.47635	72225	0.0518441	0.0793236	-0.082996	0.082996	higher in LLPS−	negligible	No	No
Composition / k-mer	GUG	390	342	0.00405536	0.00317596	0.00525021	0.00998797	0.00516483	0.0346747	72181	0.0532217	0.0800723	-0.0823362	0.0823362	higher in LLPS−	negligible	No	No
DACC descriptors	dacc_58	390	342	-0.00239362	-0.00141616	-0.00241052	0.00158097	0.00572594	0.0384844	61222	0.0554234	0.0826402	0.0819913	0.0819913	higher in LLPS+	negligible	No	No
DACC descriptors	dacc_34	390	342	-0.00189575	0	-0.00259164	-0.00646517	0.00909838	0.0492365	61246	0.0565032	0.0835048	0.0816314	0.0816314	higher in LLPS+	negligible	No	No
DACC descriptors	dacc_4	390	342	-0.0990761	-0.0315169	-0.100638	-0.0402041	0.201813	1.30573	61401	0.0639068	0.0934622	0.0793072	0.0793072	higher in LLPS+	negligible	No	No
DACC descriptors	dacc_44	390	342	-0.00763433	0	-0.0063117	-0.0134467	0.0512298	0.185255	61410	0.0643602	0.0934622	0.0791723	0.0791723	higher in LLPS+	negligible	No	No
DACC descriptors	dacc_61	390	342	-0.0132181	-0.012543	-0.0125761	-0.0104574	0.00854227	0.0159926	61428	0.065281	0.0939821	0.0789024	0.0789024	higher in LLPS+	negligible	No	No
Low-complexity	compression_ratio_gzip	390	342	0.358268	0.339199	0.370581	0.617629	0.0638814	0.703617	71885	0.0687809	0.0981744	-0.0778977	0.0778977	higher in LLPS−	negligible	No	No
Composition / k-mer	GC	390	342	0.0495176	0.0514079	0.0499292	0.0585984	0.0114538	0.0742547	61555.5	0.071977	0.101866	0.0769906	0.0769906	higher in LLPS+	negligible	No	No
DACC descriptors	dacc_66	390	342	0.00770393	0.00779381	0.00655373	-0.00115992	0.0109505	0.0591204	71752	0.076179	0.106016	-0.0759034	0.0759034	higher in LLPS−	negligible	No	No
Composition / k-mer	GGC	390	342	0.0108066	0.0105756	0.011418	0.0119095	0.00588578	0.016178	71747.5	0.0760719	0.106016	-0.075836	0.075836	higher in LLPS−	negligible	No	No
DACC descriptors	dacc_55	390	342	0.00470824	0.00423256	0.00480284	0.00327297	0.00435616	0.00912836	71683	0.0802759	0.110794	-0.0748688	0.0748688	higher in LLPS−	negligible	No	No
Composition / k-mer	UG	390	342	0.0234323	0.0194185	0.0251201	0.0315789	0.0174435	0.0453113	71538	0.0892522	0.122173	-0.0726946	0.0726946	higher in LLPS−	negligible	No	No
DACC descriptors	dacc_49	390	342	-0.00226279	-0.0024038	-0.00251391	-0.00196697	0.00130971	0.00244705	61954	0.0971059	0.131843	0.0710151	0.0710151	higher in LLPS+	negligible	No	No
DACC descriptors	dacc_37	390	342	-0.00993128	-0.00673228	-0.00825232	-0.0010631	0.0209236	0.0627935	62160	0.112532	0.151556	0.0679262	0.0679262	higher in LLPS+	negligible	No	No
Homopolymer / run	homopolymer_coverage_ge4	390	342	0.0756296	0.0839008	0.077709	0.162737	0.0311145	0.268738	62236.5	0.118558	0.158393	0.0667791	0.0667791	higher in LLPS+	negligible	No	No
Homopolymer / run	G_run_count_ge4_per100nt	390	342	0.162737	0.108563	0.208998	0.674816	0.210737	2.72899	70987.5	0.124915	0.165562	-0.0644399	0.0644399	higher in LLPS−	negligible	No	No
DACC descriptors	dacc_28	390	342	0.00045809	0.000193956	0.000374654	0.000381609	0.0024819	0.00640735	70867	0.14341	0.188579	-0.0626331	0.0626331	higher in LLPS−	negligible	No	No
Composition / k-mer	CGC	390	342	0.0174097	0.0168498	0.0181103	0.0286593	0.00758302	0.0726203	70803	0.149291	0.194779	-0.0616734	0.0616734	higher in LLPS−	negligible	No	No
Predicted secondary structure	max_unpaired_run	390	342	20	22	22.4103	55.9737	9.85947	259.586	62834.5	0.17658	0.228596	0.0578123	0.0578123	higher in LLPS+	negligible	No	No
DACC descriptors	dacc_6	390	342	-3.34749e-05	4.25658e-06	-2.46553e-05	-0.000142933	0.000448225	0.00134373	62860	0.179713	0.230862	0.0574299	0.0574299	higher in LLPS+	negligible	No	No
DACC descriptors	dacc_70	390	342	-0.00114112	-0.00117349	-0.00380342	0.0195558	0.0358836	0.142418	63034	0.200297	0.25534	0.0548208	0.0548208	higher in LLPS+	negligible	No	No
DACC descriptors	dacc_46	390	342	0.0207839	0	0.0231089	0.0970869	0.147867	0.90997	70246	0.212885	0.269332	-0.0533213	0.0533213	higher in LLPS−	negligible	No	No
DACC descriptors	dacc_64	390	342	-0.00014856	-0.00043774	-7.01859e-05	0.000630177	0.00510781	0.0118926	70144	0.226314	0.284168	-0.0517919	0.0517919	higher in LLPS−	negligible	No	No
Composition / k-mer	GGG	390	342	0.0104595	0.010213	0.011702	0.025922	0.00746427	0.0785008	70038.5	0.240216	0.296312	-0.0502099	0.0502099	higher in LLPS−	negligible	No	No
DACC descriptors	dacc_19	390	342	0.000260793	0.000316142	0.000298665	0.000189659	0.000545509	0.00133104	63343	0.241027	0.296312	0.0501874	0.0501874	higher in LLPS+	negligible	No	No
DACC descriptors	dacc_24	390	342	0.000191246	2.14472e-27	0.000185095	0.000339527	0.000748211	0.00165306	70035	0.241308	0.296312	-0.0501574	0.0501574	higher in LLPS−	negligible	No	No
DACC descriptors	dacc_35	390	342	0.0117943	0.0108898	0.0124769	0.0154987	0.0113561	0.039396	70014	0.244266	0.297755	-0.0498426	0.0498426	higher in LLPS−	negligible	No	No
DACC descriptors	dacc_12	390	342	-0.0804033	-0.0787964	-0.0855649	-0.159188	0.094672	0.838842	63507	0.264854	0.320512	0.0477283	0.0477283	higher in LLPS+	negligible	No	No
Low-complexity	linguistic_complexity_k1_5	390	342	0.905269	0.916992	0.911517	0.78745	0.0378481	0.295256	63556	0.272291	0.327141	0.0469936	0.0469936	higher in LLPS+	negligible	No	No
DACC descriptors	dacc_14	390	342	0.00011606	0.00045152	-3.82425e-05	-0.00169735	0.00769591	0.0391587	63593	0.277983	0.331594	0.0464387	0.0464387	higher in LLPS+	negligible	No	No
Homopolymer / run	G_run_count_ge4	390	342	2	1	3.54103	13.7982	5.11634	26.9658	63738	0.29066	0.344256	0.0442645	0.0442645	higher in LLPS+	negligible	No	No
DACC descriptors	dacc_60	390	342	-0.00173863	-0.00170461	-0.00124146	0.000783404	0.00599408	0.0365092	63914	0.330852	0.389101	0.0416254	0.0416254	higher in LLPS+	negligible	No	No
Length	length	390	342	1078.5	1085.5	1598.47	3813.58	1561.51	6141.24	69417	0.339471	0.396445	-0.0408907	0.0408907	higher in LLPS−	negligible	No	No
Tandem / repeat	tandem_repeat_density_m2	390	342	0.0254061	0.0270079	0.0280578	0.129843	0.0228637	0.290313	63997	0.344376	0.39938	0.0403809	0.0403809	higher in LLPS+	negligible	No	No
Predicted secondary structure	mfe	390	342	-281.1	-296.5	-459.869	-1182.94	482.948	1949.5	64221	0.386963	0.445674	0.037022	0.037022	higher in LLPS+	negligible	No	No
DACC descriptors	dacc_3	390	342	-0.801256	-0.829555	-0.805647	-0.928186	0.221761	1.10729	69112	0.39623	0.453222	-0.0363173	0.0363173	higher in LLPS−	negligible	No	No
Composition / k-mer	purine_content	390	342	0.512385	0.505561	0.514126	0.515053	0.0453616	0.179171	68985	0.421468	0.47881	-0.034413	0.034413	higher in LLPS−	negligible	No	No
Homopolymer / run	U_run_count_ge4	390	342	5	5	9.62821	31.9386	12.5695	63.2304	68879.5	0.441358	0.498019	-0.032831	0.032831	higher in LLPS−	negligible	No	No
DACC descriptors	dacc_68	390	342	0.00510149	0.00494734	0.00387566	-0.000146301	0.0102435	0.0605905	68857	0.447832	0.501932	-0.0324936	0.0324936	higher in LLPS−	negligible	No	No
Homopolymer / run	run_max_any	390	342	6	7	7.14615	42.1287	3.09352	261.045	64650.5	0.472002	0.525496	0.0305818	0.0305818	higher in LLPS+	negligible	No	No
DACC descriptors	dacc_56	390	342	2.46243e-05	0.000223147	3.72875e-05	-0.000715664	0.00279759	0.00750291	64817	0.511813	0.566045	0.0280852	0.0280852	higher in LLPS+	negligible	No	No
Composition / k-mer	CC	390	342	0.0759222	0.0780615	0.0773895	0.117393	0.0292347	0.209371	68411	0.546557	0.600494	-0.025806	0.025806	higher in LLPS−	negligible	No	No
DACC descriptors	dacc_15	390	342	0.0346582	0.034718	0.0343163	0.0365235	0.0104074	0.0371857	68285	0.576411	0.629155	-0.0239166	0.0239166	higher in LLPS−	negligible	No	No
Predicted secondary structure	paired_fraction	390	342	0.60573	0.615423	0.600965	0.495283	0.0419186	0.254033	65315.5	0.630127	0.68332	0.0206103	0.0206103	higher in LLPS+	negligible	No	No
DACC descriptors	dacc_47	390	342	0.270309	0.275307	0.288962	0.284998	0.18082	0.743177	65421	0.656739	0.707583	0.0190283	0.0190283	higher in LLPS+	negligible	No	No
DACC descriptors	dacc_41	390	342	0.0982007	0.107611	0.0995774	0.108175	0.0886175	0.198765	65572	0.695415	0.744451	0.0167641	0.0167641	higher in LLPS+	negligible	No	No
DACC descriptors	dacc_71	390	342	-0.0179656	-0.0142227	-0.0247818	-0.0242121	0.0437333	0.140608	65679	0.723317	0.769388	0.0151597	0.0151597	higher in LLPS+	negligible	No	No
Predicted secondary structure	mfe_per_nt	390	342	-0.269569	-0.283294	-0.276902	-0.255436	0.0558304	0.16751	67367.5	0.812448	0.858727	-0.0101589	0.0101589	higher in LLPS−	negligible	No	No
Homopolymer / run	U_run_max	390	342	5	5.5	5.81282	24.6374	2.60183	165.418	66043.5	0.819576	0.860813	0.00969411	0.00969411	higher in LLPS+	negligible	No	No
DACC descriptors	dacc_53	390	342	0.00441703	0.00457104	0.00437671	0.00345402	0.00454166	0.00887193	67189	0.861358	0.899042	-0.00748238	0.00748238	higher in LLPS−	negligible	No	No
Composition / k-mer	GU	390	342	0.0469641	0.0474805	0.0497219	0.0567457	0.0173589	0.0594452	67144	0.873729	0.90629	-0.00680762	0.00680762	higher in LLPS−	negligible	No	No
DACC descriptors	dacc_33	390	342	0.01597	0.0170298	0.0160725	0.0122057	0.00955902	0.0514165	67103	0.88509	0.912408	-0.00619283	0.00619283	higher in LLPS−	negligible	No	No
Motif clustering / density	UU_cluster_max30	390	342	9	10	9.58974	10.1491	4.03021	7.9388	66371.5	0.911121	0.933479	0.00477583	0.00477583	higher in LLPS+	negligible	No	No
Motif clustering / density	GG_cluster_max30	390	342	6	7	6.90256	6.83041	2.61216	4.8394	66976.5	0.919832	0.936658	-0.004296	0.004296	higher in LLPS−	negligible	No	No
DACC descriptors	dacc_23	390	342	-0.00174411	-0.00190015	-0.00176069	-0.00163997	0.000913492	0.00179861	66751	0.983089	0.989518	-0.00091468	0.00091468	higher in LLPS−	negligible	No	No
Composition / k-mer	GG	390	342	0.0535716	0.0540685	0.0554922	0.0742233	0.0195837	0.102895	66739.5	0.986299	0.989518	-0.00074224	0.00074224	higher in LLPS−	negligible	No	No
Other derived	lambda_2	390	342	0.1436	0.143461	0.144897	0.137275	0.0123116	0.0568381	66652	0.989518	0.989518	0.000569801	0.000569801	higher in LLPS+	negligible	No	No
